# Deep haplotype analyses of target-site resistance locus *ACCase* in blackgrass enabled by pool-based amplicon sequencing

**DOI:** 10.1101/2022.06.22.496946

**Authors:** Sonja Kersten, Fernando A. Rabanal, Johannes Herrmann, Martin Hess, Zev N. Kronenberg, Karl Schmid, Detlef Weigel

**Author notes:** for correspondence (F.A.R.), (D.W.).

## Abstract

Rapid adaptation of weeds to herbicide applications in agriculture through resistance development is a widespread phenomenon. In particular, the grass *Alopecurus myosuroides* is an extremely problematic weed in cereal crops with the potential to manifest resistance in the course of only a few generations. Target-site resistances (TSRs), with their strong phenotypic response, play an important role in this rapid adaptive response. Recently, using PacBio’s long-read amplicon sequencing technology in hundreds of individuals, we were able to decipher the genomic context in which TSR mutations occur. However, sequencing individual amplicons is both costly and time consuming, thus impractical to implement for other resistance loci or applications. Alternatively, pool-based approaches overcome these limitations and provide reliable allele frequencies, albeit at the expense of not preserving haplotype information. In this proof-of-concept study, we sequenced with PacBio High Fidelity (HiFi) reads long-range amplicons (13.2 kb) encompassing the entire *ACCase* gene in pools of over hundred individuals, and resolved them into haplotypes using the clustering algorithm PacBio amplicon analysis (*pbaa*), a new application for pools and for plants. From these amplicon pools, we were able to recover most haplotypes from previously sequenced individuals of the same population. In addition, we analyzed new pools from a Germany-wide collection of *A. myosuroides* populations and found that TSR mutations originating from soft sweeps of independent origin were common. Forward-in-time simulations indicate that TSR haplotypes will persist for decades even at relatively low frequencies and without selection, pointing to the importance of accurate measurement of TSR haplotype prevalence for weed management.
