## Supplementary material for "Deep haplotype analyses of target-site resistance locus *ACCase* in blackgrass enabled by pool-based amplicon sequencing": Data S1

### Sheet: Phenotyping_German_populations
Field_ID	Farmer_ID	State	County	Crop_regime	Infestation_level	ATLANTIS_500_sensitivity	MAISTER_1500_sensitivity	AXIAL_1200_sensitivity	FOCUS_2500_sensitivity	AGIL_1000_sensitivity	Treatment_history
13284	999	Baden-Württemberg	Schwäbisch Hall	TRZAW	5	100	100	98	100	100	organic_farming
16471	999	Baden-Württemberg	Schwäbisch Hall	TRZAW	5	99	100	98	100	-	organic_farming
25292	167	Nordrhein-Westfalen	Unna	TRZAW	1	40	93	75	100	99	ALS
25452	134	Nordrhein-Westfalen	Warendorf	TRZAW	3		96	96		97	ACCase
25465	134	Nordrhein-Westfalen	Soest	TRZAW	5	0	40	30	93	95	ALS
25527	121	Nordrhein-Westfalen	Paderborn	TRZAW	3	95	95	75	99	95	PRE
25568	150	Sachsen	Leipzig	TRZAW	3	83	95	75	65	75	PRE
25582	150	Sachsen	Leipzig	TRZAW	3	95	99	97	100	100	PRE
25640	158	Sachsen	Leipzig	TRZAW	2	90	90	90	100	90	PRE
25671	223	Nordrhein-Westfalen	Herford	TRZAW	4	98	99	98	100	99	PRE
25950	153	Thüringen	Unstrut-Hainich-Kreis	TRZAW	3	40	65	65	100	80	ALS
26019	111	Schleswig-Holstein	Plön	TRZAW	2	0	0	97	98	98	ALS
26146	91	Schleswig-Holstein	Stormarn	TRZAW	3	30	35	55	70	55	PRE+ALS
26148	91	Schleswig-Holstein	Stormarn	TRZAW	3	30	35	25	75	35	PRE+ALS
26151	91	Schleswig-Holstein	Stormarn	TRZAW	3	35	30	30	35	15	PRE+ALS
26197	153	Thüringen	Unstrut-Hainich-Kreis	TRZAW	3	35	60	30	70	65	ALS
26213	156	Thüringen	Kyffhäuserkreis	TRZAW	3	0	15	75	98	85	ALS
26274	44	Schleswig-Holstein	Segeberg	TRZAW	2	15	30	30	75	30	PRE+ALS
26455	185	Schleswig-Holstein	Dithmarschen	TRZAW	3	0	30	98	100	98	ALS
26495	94	Baden-Württemberg	Hohenlohekreis	TRZAW	3	30	97	35	75	83	PRE
26497	94	Baden-Württemberg	Hohenlohekreis	TRZAW	1	97	99	99	100	100	PRE
26536	96	Nordrhein-Westfalen	Höxter	TRZAW	3	30	50	30	98	75	PRE
26542	169	Niedersachsen	Cuxhaven	TRZAW	3	95	98	30	30	30	PRE
26543	169	Niedersachsen	Cuxhaven	TRZAW	3	30	97	0	30	35	PRE
26545	169	Niedersachsen	Stade	TRZAW	3	92	96	40	30	30	ACCase
26627	94	Baden-Württemberg	Hohenlohekreis	TTLWI	4	70	95	65	85	35	PRE
26631	74	Baden-Württemberg	Esslingen	TRZAW	3	55	70	30	40	55	ALS
26676	123	Baden-Württemberg	Tübingen	TRZSP	2	0	85	30	96	80	PRE
26682	123	Baden-Württemberg	Tübingen	TRZAW	3	30	40	40	100	75	PRE
26694	179	Baden-Württemberg	Zollernalbkreis	TRZAW	3	0	75	65	76	80	ALS
26700	202	Baden-Württemberg	Zollernalbkreis	TTLWI	2	0	30	83	70	78	PRE+ALS
26703	202	Baden-Württemberg	Zollernalbkreis	TRZAW	3	88	97	90	85	73	PRE+ALS
26721	140	Schleswig-Holstein	Ostholstein	TRZAW	2	98	99	97	100	99	PRE
26722	140	Schleswig-Holstein	Ostholstein	TRZAW	3	65	97	15	30	30	ALS
26723	140	Schleswig-Holstein	Ostholstein	TRZAW	2	90	97	30	35	45	ACCase
26778	76	Baden-Württemberg	Alb-Donau-Kreis	TTLWI	3	0	30	15	30	0	ALS
26786	76	Baden-Württemberg	Alb-Donau-Kreis	TRZAW	5	30	95	0	40	80	ALS
26859	204	Baden-Württemberg	Tuttlingen	TRZAW	3	65	97	30	98	92	PRE+ALS
27070	312	Baden-Württemberg	Schwäbisch Hall	TRZAW	3	30	45	40	40	15	PRE
27339	250	Sachsen-Anhalt	Salzlandkreis	TRZAW	2	96	99	15	100	65	ACCase
27349	252	Sachsen-Anhalt	Harz	TRZAW	3	0	15	15	40	15	ALS
27351	252	Sachsen-Anhalt	Harz	TRZAW	2	75	93	0	99	85	ALS+ACCase
27353	253	Niedersachsen	Aurich	TRZAW	3	90	99	0	40	0	PRE
27661	263	Nordrhein-Westfalen	Soest	TRZAW	4	93	96	0	100	93	ACCase
27922	273	Thüringen	Kyffhäuserkreis	TRZAW	3	98	99	30	93	88	ACCase
27925	273	Thüringen	Kyffhäuserkreis	TRZAW	4	95	99	15	35	35	PRE
27927	273	Thüringen	Kyffhäuserkreis	TRZAW	3	30	20	30	35	30	ACCase+ALS
27928	273	Thüringen	Kyffhäuserkreis	TRZAW	3	0	30	30	30	15	ACCase
27942	280	Thüringen	Ilm-Kreis	TRZAW	4	30	85	85	85	70	ACCase
27943	280	Thüringen	Ilm-Kreis	TRZAW	3	0	40	99	95	95	ALS
27945	280	Thüringen		TRZAW	3	60	95	50	35	30	PRE+ACCase
27946	280	Thüringen	Ilm-Kreis	TRZAW	2	95	99	84	0	35	ACCase
27947	280	Thüringen		TRZAW	3	0	15	99	95	95	ALS
27948	280	Thüringen		TRZAW	2	90	99	80	90	75	ACCase
27952	281	Thüringen		TRZAW	3	96	98	45	30	75	ALS
27953	281	Thüringen		TRZAW	2	98	99	97	100	99	PRE
27954	281	Thüringen		TRZAW	3	98	99	30	40	35	ALS
27967	284	Thüringen	Jena	TRZAW	3	35	99	30	30	20	PRE
27969	285	Thüringen		TRZAW	2	65	98	99	100	99	ACCase+ALS
27972	285	Thüringen		TRZAW	2	83	98	78	98	93	ACCase+ALS
27985	289	Thüringen	Gotha	TRZAW	3	40	93	45	98	98	ACCase+ALS
27986	289	Thüringen	Gotha	TRZAW	3	95	99	99	99	99	ALS
27990	291	Thüringen		TRZAW	3	98	99	95	95	83	ALS
27991	291	Thüringen		TRZAW	3	85	90	30	98	88	ACCase+ALS

### Sheet: Primers
Oligo name	Sequence
ACCase_R14_bc1006	5’ CATATATATCAGCTGTGAATCACTCTCCCAAGACTAGAATTACAGG 3’
ACCase_R14_bc1007	5’ TCTGTATCTCTATGTGGAATCACTCTCCCAAGACTAGAATTACAGG 3’
ACCase_R14_bc1011	5’ CTATACGTATATCTATGAATCACTCTCCCAAGACTAGAATTACAGG 3’
ACCase_R14_bc1021	5’ CTATACATAGTGATGTGAATCACTCTCCCAAGACTAGAATTACAGG 3’
ACCase_R14_bc1029	5’ TATATATGTCTATAGAGAATCACTCTCCCAAGACTAGAATTACAGG 3’
ACCase_R14_bc1031	5’ GATGTCTGAGTGTGTGGAATCACTCTCCCAAGACTAGAATTACAGG 3’
ACCase_R14_bc1034	5’ ATGTGTATATAGATATGAATCACTCTCCCAAGACTAGAATTACAGG 3’
ACCase_R14_bc1040	5’ TGTCATATGAGAGTGTGAATCACTCTCCCAAGACTAGAATTACAGG 3’
ACCase_R14_bc1043	5’ TATAGAGCTCTACATAGAATCACTCTCCCAAGACTAGAATTACAGG 3’
ACCase_R14_bc1046	5’ GATATATCGAGTATATGAATCACTCTCCCAAGACTAGAATTACAGG 3’
ACCase_R14_bc1052	5’ GTGTGAGATATATATCGAATCACTCTCCCAAGACTAGAATTACAGG 3’
ACCase_R14_bc1058	5’ TGTGTCTCTGAGAGTAGAATCACTCTCCCAAGACTAGAATTACAGG 3’
ACCase_R14_bc1062	5’ TCTCAGATAGTCTATAGAATCACTCTCCCAAGACTAGAATTACAGG 3’
ACCase_R14_bc1070	5’ TGCTCTCGTGTACTGTGAATCACTCTCCCAAGACTAGAATTACAGG 3’
ACCase_R14_bc1074	5’ TGTACGCTCTCTATATGAATCACTCTCCCAAGACTAGAATTACAGG 3’
ACCase_R14_bc1080	5’ TATCTCTGTAGAGTCTGAATCACTCTCCCAAGACTAGAATTACAGG 3’
ACCase_F11_bc1009	5’ ACACACGCGAGACAGAGAGTTCGCCGTGGCATGCTTAGG 3’
ACCase_F11_bc1016	5’ CATAGAGAGATAGTATGAGTTCGCCGTGGCATGCTTAGG 3’
ACCase_F11_bc1017	5’ CACACGCGCGCTATATGAGTTCGCCGTGGCATGCTTAGG 3’
ACCase_F11_bc1019	5’ ACACACTCTATCAGATGAGTTCGCCGTGGCATGCTTAGG 3’
ACCase_F11_bc1022	5’ CACTCACGTGTGATATGAGTTCGCCGTGGCATGCTTAGG 3’
ACCase_F11_bc1026	5’ CACAGAGACACGCACAGAGTTCGCCGTGGCATGCTTAGG 3’
ACCase_F11_bc1037	5’ ACACATATCGCACTACGAGTTCGCCGTGGCATGCTTAGG 3’
ACCase_F11_bc1039	5’ CGCACACATAGATACAGAGTTCGCCGTGGCATGCTTAGG 3’
ACCase_F11_bc1045	5’ ACATATCGTACTCTCTGAGTTCGCCGTGGCATGCTTAGG 3’
ACCase_F11_bc1047	5’ TGTCATGTGTACACACGAGTTCGCCGTGGCATGCTTAGG 3’
ACCase_F11_bc1048	5’ GTGTGCACTCACACTCGAGTTCGCCGTGGCATGCTTAGG 3’
ACCase_F11_bc1053	5’ CTCACGTACGTCACACGAGTTCGCCGTGGCATGCTTAGG 3’
ACCase_F11_bc1055	5’ CACACGAGATCTCATCGAGTTCGCCGTGGCATGCTTAGG 3’
ACCase_F11_bc1056	5’ AGACACACACGCACATGAGTTCGCCGTGGCATGCTTAGG 3’
ACCase_F11_bc1059	5’ CACACGCACTGAGATAGAGTTCGCCGTGGCATGCTTAGG 3’
ACCase_F11_bc1060	5’ GATGAGTATAGACACAGAGTTCGCCGTGGCATGCTTAGG 3’
ACCase_F11_bc1063	5’ ACACGCATGACACACTGAGTTCGCCGTGGCATGCTTAGG 3’
ACCase_F11_bc1064	5’ TATATACAGAGTCGAGGAGTTCGCCGTGGCATGCTTAGG 3’
ACCase_F11_bc1067	5’ CTCTATATATCTCGTCGAGTTCGCCGTGGCATGCTTAGG 3’
ACCase_F11_bc1068	5’ AGAGAGCTCTCTCATCGAGTTCGCCGTGGCATGCTTAGG 3’
ACCase_F11_bc1078	5’ CTCACACATACACGTCGAGTTCGCCGTGGCATGCTTAGG 3’
ACCase_F11_bc1083	5’ ATATGACATACACGCAGAGTTCGCCGTGGCATGCTTAGG 3’
ACCase_F11_bc1090	5’ AGCACACATATAGCGCGAGTTCGCCGTGGCATGCTTAGG 3’
ACCase_F11_bc1094	5’ ATAGCGACATCTCTCTGAGTTCGCCGTGGCATGCTTAGG 3’

### Sheet: Demultiplexing_CCS_reads
Sample_No	Reverse_Index	Forward_Index	Forward_Reverse_Combined	Sample_Name	Replicate	Plate	Set	Number_of_individuals
1	ACCase_R14_bc1006	ACCase_F11_bc1009	ACCase_R14_bc1006--ACCase_F11_bc1009	NA	1	1	NA	NA
2	ACCase_R14_bc1007	ACCase_F11_bc1009	ACCase_R14_bc1007--ACCase_F11_bc1009	NA	2	1	NA	NA
3	ACCase_R14_bc1011	ACCase_F11_bc1009	ACCase_R14_bc1011--ACCase_F11_bc1009	NA	3	1	NA	NA
4	ACCase_R14_bc1021	ACCase_F11_bc1009	ACCase_R14_bc1021--ACCase_F11_bc1009	NA	4	1	NA	NA
5	ACCase_R14_bc1029	ACCase_F11_bc1009	ACCase_R14_bc1029--ACCase_F11_bc1009	26676	1	1	Germany	150
6	ACCase_R14_bc1031	ACCase_F11_bc1009	ACCase_R14_bc1031--ACCase_F11_bc1009	26676	2	1	Germany	150
7	ACCase_R14_bc1034	ACCase_F11_bc1009	ACCase_R14_bc1034--ACCase_F11_bc1009	26676	3	1	Germany	150
8	ACCase_R14_bc1040	ACCase_F11_bc1009	ACCase_R14_bc1040--ACCase_F11_bc1009	26676	4	1	Germany	150
9	ACCase_R14_bc1006	ACCase_F11_bc1016	ACCase_R14_bc1006--ACCase_F11_bc1016	DE01467_Hohenheim	1	1	Europe-wide	100
10	ACCase_R14_bc1007	ACCase_F11_bc1016	ACCase_R14_bc1007--ACCase_F11_bc1016	DE01467_Hohenheim	2	1	Europe-wide	100
11	ACCase_R14_bc1011	ACCase_F11_bc1016	ACCase_R14_bc1011--ACCase_F11_bc1016	DE01467_Hohenheim	3	1	Europe-wide	100
12	ACCase_R14_bc1021	ACCase_F11_bc1016	ACCase_R14_bc1021--ACCase_F11_bc1016	DE01467_Hohenheim	4	1	Europe-wide	100
13	ACCase_R14_bc1029	ACCase_F11_bc1016	ACCase_R14_bc1029--ACCase_F11_bc1016	27353	1	1	Germany	150
14	ACCase_R14_bc1031	ACCase_F11_bc1016	ACCase_R14_bc1031--ACCase_F11_bc1016	27353	2	1	Germany	150
15	ACCase_R14_bc1034	ACCase_F11_bc1016	ACCase_R14_bc1034--ACCase_F11_bc1016	27353	3	1	Germany	150
16	ACCase_R14_bc1040	ACCase_F11_bc1016	ACCase_R14_bc1040--ACCase_F11_bc1016	27353	4	1	Germany	150
17	ACCase_R14_bc1006	ACCase_F11_bc1017	ACCase_R14_bc1006--ACCase_F11_bc1017	27922	1	1	Germany	150
18	ACCase_R14_bc1007	ACCase_F11_bc1017	ACCase_R14_bc1007--ACCase_F11_bc1017	27922	2	1	Germany	150
19	ACCase_R14_bc1011	ACCase_F11_bc1017	ACCase_R14_bc1011--ACCase_F11_bc1017	27922	3	1	Germany	150
20	ACCase_R14_bc1021	ACCase_F11_bc1017	ACCase_R14_bc1021--ACCase_F11_bc1017	27922	4	1	Germany	150
21	ACCase_R14_bc1029	ACCase_F11_bc1017	ACCase_R14_bc1029--ACCase_F11_bc1017	26722	1	1	Germany	150
22	ACCase_R14_bc1031	ACCase_F11_bc1017	ACCase_R14_bc1031--ACCase_F11_bc1017	26722	2	1	Germany	150
23	ACCase_R14_bc1034	ACCase_F11_bc1017	ACCase_R14_bc1034--ACCase_F11_bc1017	26722	3	1	Germany	150
24	ACCase_R14_bc1040	ACCase_F11_bc1017	ACCase_R14_bc1040--ACCase_F11_bc1017	26722	4	1	Germany	150
25	ACCase_R14_bc1006	ACCase_F11_bc1019	ACCase_R14_bc1006--ACCase_F11_bc1019	27928	1	1	Germany	150
26	ACCase_R14_bc1007	ACCase_F11_bc1019	ACCase_R14_bc1007--ACCase_F11_bc1019	27928	2	1	Germany	150
27	ACCase_R14_bc1011	ACCase_F11_bc1019	ACCase_R14_bc1011--ACCase_F11_bc1019	27928	3	1	Germany	150
28	ACCase_R14_bc1021	ACCase_F11_bc1019	ACCase_R14_bc1021--ACCase_F11_bc1019	27928	4	1	Germany	150
29	ACCase_R14_bc1029	ACCase_F11_bc1019	ACCase_R14_bc1029--ACCase_F11_bc1019	26213	1	1	Germany	150
30	ACCase_R14_bc1031	ACCase_F11_bc1019	ACCase_R14_bc1031--ACCase_F11_bc1019	26213	2	1	Germany	150
31	ACCase_R14_bc1034	ACCase_F11_bc1019	ACCase_R14_bc1034--ACCase_F11_bc1019	26213	3	1	Germany	150
32	ACCase_R14_bc1040	ACCase_F11_bc1019	ACCase_R14_bc1040--ACCase_F11_bc1019	26213	4	1	Germany	150
33	ACCase_R14_bc1006	ACCase_F11_bc1022	ACCase_R14_bc1006--ACCase_F11_bc1022	26497	1	1	Germany	150
34	ACCase_R14_bc1007	ACCase_F11_bc1022	ACCase_R14_bc1007--ACCase_F11_bc1022	26497	2	1	Germany	150
35	ACCase_R14_bc1011	ACCase_F11_bc1022	ACCase_R14_bc1011--ACCase_F11_bc1022	26497	3	1	Germany	150
36	ACCase_R14_bc1021	ACCase_F11_bc1022	ACCase_R14_bc1021--ACCase_F11_bc1022	26497	4	1	Germany	150
37	ACCase_R14_bc1029	ACCase_F11_bc1022	ACCase_R14_bc1029--ACCase_F11_bc1022	DE01580_Tubingen	1	1	Europe-wide	100
38	ACCase_R14_bc1031	ACCase_F11_bc1022	ACCase_R14_bc1031--ACCase_F11_bc1022	DE01580_Tubingen	2	1	Europe-wide	100
39	ACCase_R14_bc1034	ACCase_F11_bc1022	ACCase_R14_bc1034--ACCase_F11_bc1022	DE01580_Tubingen	3	1	Europe-wide	100
40	ACCase_R14_bc1040	ACCase_F11_bc1022	ACCase_R14_bc1040--ACCase_F11_bc1022	DE01580_Tubingen	4	1	Europe-wide	100
41	ACCase_R14_bc1006	ACCase_F11_bc1026	ACCase_R14_bc1006--ACCase_F11_bc1026	27339	1	1	Germany	150
42	ACCase_R14_bc1007	ACCase_F11_bc1026	ACCase_R14_bc1007--ACCase_F11_bc1026	27339	2	1	Germany	150
43	ACCase_R14_bc1011	ACCase_F11_bc1026	ACCase_R14_bc1011--ACCase_F11_bc1026	27339	3	1	Germany	150
44	ACCase_R14_bc1021	ACCase_F11_bc1026	ACCase_R14_bc1021--ACCase_F11_bc1026	27339	4	1	Germany	150
45	ACCase_R14_bc1029	ACCase_F11_bc1026	ACCase_R14_bc1029--ACCase_F11_bc1026	26778	1	1	Germany	150
46	ACCase_R14_bc1031	ACCase_F11_bc1026	ACCase_R14_bc1031--ACCase_F11_bc1026	26778	2	1	Germany	150
47	ACCase_R14_bc1034	ACCase_F11_bc1026	ACCase_R14_bc1034--ACCase_F11_bc1026	26778	3	1	Germany	150
48	ACCase_R14_bc1040	ACCase_F11_bc1026	ACCase_R14_bc1040--ACCase_F11_bc1026	26778	4	1	Germany	150
49	ACCase_R14_bc1006	ACCase_F11_bc1037	ACCase_R14_bc1006--ACCase_F11_bc1037	BE01585_Hohenheim	1	1	Europe-wide	100
50	ACCase_R14_bc1007	ACCase_F11_bc1037	ACCase_R14_bc1007--ACCase_F11_bc1037	BE01585_Hohenheim	2	1	Europe-wide	100
51	ACCase_R14_bc1011	ACCase_F11_bc1037	ACCase_R14_bc1011--ACCase_F11_bc1037	BE01585_Hohenheim	3	1	Europe-wide	100
52	ACCase_R14_bc1021	ACCase_F11_bc1037	ACCase_R14_bc1021--ACCase_F11_bc1037	BE01585_Hohenheim	4	1	Europe-wide	100
53	ACCase_R14_bc1029	ACCase_F11_bc1037	ACCase_R14_bc1029--ACCase_F11_bc1037	FR01434_Hohenheim	1	1	Europe-wide	100
54	ACCase_R14_bc1031	ACCase_F11_bc1037	ACCase_R14_bc1031--ACCase_F11_bc1037	FR01434_Hohenheim	2	1	Europe-wide	100
55	ACCase_R14_bc1034	ACCase_F11_bc1037	ACCase_R14_bc1034--ACCase_F11_bc1037	FR01434_Hohenheim	3	1	Europe-wide	100
56	ACCase_R14_bc1040	ACCase_F11_bc1037	ACCase_R14_bc1040--ACCase_F11_bc1037	FR01434_Hohenheim	4	1	Europe-wide	100
57	ACCase_R14_bc1006	ACCase_F11_bc1039	ACCase_R14_bc1006--ACCase_F11_bc1039	26700	1	1	Germany	150
58	ACCase_R14_bc1007	ACCase_F11_bc1039	ACCase_R14_bc1007--ACCase_F11_bc1039	26700	2	1	Germany	150
59	ACCase_R14_bc1011	ACCase_F11_bc1039	ACCase_R14_bc1011--ACCase_F11_bc1039	26700	3	1	Germany	150
60	ACCase_R14_bc1021	ACCase_F11_bc1039	ACCase_R14_bc1021--ACCase_F11_bc1039	26700	4	1	Germany	150
61	ACCase_R14_bc1029	ACCase_F11_bc1039	ACCase_R14_bc1029--ACCase_F11_bc1039	27351	1	1	Germany	150
62	ACCase_R14_bc1031	ACCase_F11_bc1039	ACCase_R14_bc1031--ACCase_F11_bc1039	27351	2	1	Germany	150
63	ACCase_R14_bc1034	ACCase_F11_bc1039	ACCase_R14_bc1034--ACCase_F11_bc1039	27351	3	1	Germany	150
64	ACCase_R14_bc1040	ACCase_F11_bc1039	ACCase_R14_bc1040--ACCase_F11_bc1039	27351	4	1	Germany	150
65	ACCase_R14_bc1006	ACCase_F11_bc1045	ACCase_R14_bc1006--ACCase_F11_bc1045	25671	1	1	Germany	150
66	ACCase_R14_bc1007	ACCase_F11_bc1045	ACCase_R14_bc1007--ACCase_F11_bc1045	25671	2	1	Germany	150
67	ACCase_R14_bc1011	ACCase_F11_bc1045	ACCase_R14_bc1011--ACCase_F11_bc1045	25671	3	1	Germany	150
68	ACCase_R14_bc1021	ACCase_F11_bc1045	ACCase_R14_bc1021--ACCase_F11_bc1045	25671	4	1	Germany	150
69	ACCase_R14_bc1029	ACCase_F11_bc1045	ACCase_R14_bc1029--ACCase_F11_bc1045	26859	1	1	Germany	150
70	ACCase_R14_bc1031	ACCase_F11_bc1045	ACCase_R14_bc1031--ACCase_F11_bc1045	26859	2	1	Germany	150
71	ACCase_R14_bc1034	ACCase_F11_bc1045	ACCase_R14_bc1034--ACCase_F11_bc1045	26859	3	1	Germany	150
72	ACCase_R14_bc1040	ACCase_F11_bc1045	ACCase_R14_bc1040--ACCase_F11_bc1045	26859	4	1	Germany	150
73	ACCase_R14_bc1006	ACCase_F11_bc1047	ACCase_R14_bc1006--ACCase_F11_bc1047	27070	1	1	Germany	150
74	ACCase_R14_bc1007	ACCase_F11_bc1047	ACCase_R14_bc1007--ACCase_F11_bc1047	27070	2	1	Germany	150
75	ACCase_R14_bc1011	ACCase_F11_bc1047	ACCase_R14_bc1011--ACCase_F11_bc1047	27070	3	1	Germany	150
76	ACCase_R14_bc1021	ACCase_F11_bc1047	ACCase_R14_bc1021--ACCase_F11_bc1047	27070	4	1	Germany	150
77	ACCase_R14_bc1029	ACCase_F11_bc1047	ACCase_R14_bc1029--ACCase_F11_bc1047	27927	1	1	Germany	150
78	ACCase_R14_bc1031	ACCase_F11_bc1047	ACCase_R14_bc1031--ACCase_F11_bc1047	27927	2	1	Germany	150
79	ACCase_R14_bc1034	ACCase_F11_bc1047	ACCase_R14_bc1034--ACCase_F11_bc1047	27927	3	1	Germany	150
80	ACCase_R14_bc1040	ACCase_F11_bc1047	ACCase_R14_bc1040--ACCase_F11_bc1047	27927	4	1	Germany	150
81	ACCase_R14_bc1006	ACCase_F11_bc1048	ACCase_R14_bc1006--ACCase_F11_bc1048	27925	1	1	Germany	150
82	ACCase_R14_bc1007	ACCase_F11_bc1048	ACCase_R14_bc1007--ACCase_F11_bc1048	27925	2	1	Germany	150
83	ACCase_R14_bc1011	ACCase_F11_bc1048	ACCase_R14_bc1011--ACCase_F11_bc1048	27925	3	1	Germany	150
84	ACCase_R14_bc1021	ACCase_F11_bc1048	ACCase_R14_bc1021--ACCase_F11_bc1048	27925	4	1	Germany	150
85	ACCase_R14_bc1029	ACCase_F11_bc1048	ACCase_R14_bc1029--ACCase_F11_bc1048	FR03200_2_Hohenheim	1	1	Europe-wide	100
86	ACCase_R14_bc1031	ACCase_F11_bc1048	ACCase_R14_bc1031--ACCase_F11_bc1048	FR03200_2_Hohenheim	2	1	Europe-wide	100
87	ACCase_R14_bc1034	ACCase_F11_bc1048	ACCase_R14_bc1034--ACCase_F11_bc1048	FR03200_2_Hohenheim	3	1	Europe-wide	100
88	ACCase_R14_bc1040	ACCase_F11_bc1048	ACCase_R14_bc1040--ACCase_F11_bc1048	FR03200_2_Hohenheim	4	1	Europe-wide	100
89	ACCase_R14_bc1006	ACCase_F11_bc1053	ACCase_R14_bc1006--ACCase_F11_bc1053	27972	1	1	Germany	150
90	ACCase_R14_bc1007	ACCase_F11_bc1053	ACCase_R14_bc1007--ACCase_F11_bc1053	27972	2	1	Germany	150
91	ACCase_R14_bc1011	ACCase_F11_bc1053	ACCase_R14_bc1011--ACCase_F11_bc1053	27972	3	1	Germany	150
92	ACCase_R14_bc1021	ACCase_F11_bc1053	ACCase_R14_bc1021--ACCase_F11_bc1053	27972	4	1	Germany	150
93	ACCase_R14_bc1029	ACCase_F11_bc1053	ACCase_R14_bc1029--ACCase_F11_bc1053	27945	1	1	Germany	150
94	ACCase_R14_bc1031	ACCase_F11_bc1053	ACCase_R14_bc1031--ACCase_F11_bc1053	27945	2	1	Germany	150
95	ACCase_R14_bc1034	ACCase_F11_bc1053	ACCase_R14_bc1034--ACCase_F11_bc1053	27945	3	1	Germany	150
96	ACCase_R14_bc1040	ACCase_F11_bc1053	ACCase_R14_bc1040--ACCase_F11_bc1053	27945	4	1	Germany	150
97	ACCase_R14_bc1043	ACCase_F11_bc1009	ACCase_R14_bc1043--ACCase_F11_bc1009	FR01729_Hohenheim	1	2	Europe-wide	100
98	ACCase_R14_bc1046	ACCase_F11_bc1009	ACCase_R14_bc1046--ACCase_F11_bc1009	FR01729_Hohenheim	2	2	Europe-wide	100
99	ACCase_R14_bc1052	ACCase_F11_bc1009	ACCase_R14_bc1052--ACCase_F11_bc1009	FR01729_Hohenheim	3	2	Europe-wide	100
100	ACCase_R14_bc1058	ACCase_F11_bc1009	ACCase_R14_bc1058--ACCase_F11_bc1009	FR01729_Hohenheim	4	2	Europe-wide	100
101	ACCase_R14_bc1062	ACCase_F11_bc1009	ACCase_R14_bc1062--ACCase_F11_bc1009	NA	1	2	NA	NA
102	ACCase_R14_bc1080	ACCase_F11_bc1009	ACCase_R14_bc1080--ACCase_F11_bc1009	NA	2	2	NA	NA
103	ACCase_R14_bc1070	ACCase_F11_bc1009	ACCase_R14_bc1070--ACCase_F11_bc1009	NA	3	2	NA	NA
104	ACCase_R14_bc1074	ACCase_F11_bc1009	ACCase_R14_bc1074--ACCase_F11_bc1009	NA	4	2	NA	NA
105	ACCase_R14_bc1043	ACCase_F11_bc1016	ACCase_R14_bc1043--ACCase_F11_bc1016	NA	1	2	NA	NA
106	ACCase_R14_bc1046	ACCase_F11_bc1016	ACCase_R14_bc1046--ACCase_F11_bc1016	NA	2	2	NA	NA
107	ACCase_R14_bc1052	ACCase_F11_bc1016	ACCase_R14_bc1052--ACCase_F11_bc1016	NA	3	2	NA	NA
108	ACCase_R14_bc1058	ACCase_F11_bc1016	ACCase_R14_bc1058--ACCase_F11_bc1016	NA	4	2	NA	NA
109	ACCase_R14_bc1062	ACCase_F11_bc1016	ACCase_R14_bc1062--ACCase_F11_bc1016	26148	1	2	Germany	150
110	ACCase_R14_bc1080	ACCase_F11_bc1016	ACCase_R14_bc1080--ACCase_F11_bc1016	26148	2	2	Germany	150
111	ACCase_R14_bc1070	ACCase_F11_bc1016	ACCase_R14_bc1070--ACCase_F11_bc1016	26148	3	2	Germany	150
112	ACCase_R14_bc1074	ACCase_F11_bc1016	ACCase_R14_bc1074--ACCase_F11_bc1016	26148	4	2	Germany	150
113	ACCase_R14_bc1043	ACCase_F11_bc1017	ACCase_R14_bc1043--ACCase_F11_bc1017	BE01585_Tubingen	1	2	Europe-wide	100
114	ACCase_R14_bc1046	ACCase_F11_bc1017	ACCase_R14_bc1046--ACCase_F11_bc1017	BE01585_Tubingen	2	2	Europe-wide	100
115	ACCase_R14_bc1052	ACCase_F11_bc1017	ACCase_R14_bc1052--ACCase_F11_bc1017	BE01585_Tubingen	3	2	Europe-wide	100
116	ACCase_R14_bc1058	ACCase_F11_bc1017	ACCase_R14_bc1058--ACCase_F11_bc1017	BE01585_Tubingen	4	2	Europe-wide	100
117	ACCase_R14_bc1062	ACCase_F11_bc1017	ACCase_R14_bc1062--ACCase_F11_bc1017	FR07250_Tubingen	1	2	Europe-wide	100
118	ACCase_R14_bc1080	ACCase_F11_bc1017	ACCase_R14_bc1080--ACCase_F11_bc1017	FR07250_Tubingen	2	2	Europe-wide	100
119	ACCase_R14_bc1070	ACCase_F11_bc1017	ACCase_R14_bc1070--ACCase_F11_bc1017	FR07250_Tubingen	3	2	Europe-wide	100
120	ACCase_R14_bc1074	ACCase_F11_bc1017	ACCase_R14_bc1074--ACCase_F11_bc1017	FR07250_Tubingen	4	2	Europe-wide	100
121	ACCase_R14_bc1043	ACCase_F11_bc1019	ACCase_R14_bc1043--ACCase_F11_bc1019	NA	1	2	NA	NA
122	ACCase_R14_bc1046	ACCase_F11_bc1019	ACCase_R14_bc1046--ACCase_F11_bc1019	NA	2	2	NA	NA
123	ACCase_R14_bc1052	ACCase_F11_bc1019	ACCase_R14_bc1052--ACCase_F11_bc1019	NA	3	2	NA	NA
124	ACCase_R14_bc1058	ACCase_F11_bc1019	ACCase_R14_bc1058--ACCase_F11_bc1019	NA	4	2	NA	NA
125	ACCase_R14_bc1062	ACCase_F11_bc1019	ACCase_R14_bc1062--ACCase_F11_bc1019	27943	1	2	Germany	150
126	ACCase_R14_bc1080	ACCase_F11_bc1019	ACCase_R14_bc1080--ACCase_F11_bc1019	27943	2	2	Germany	150
127	ACCase_R14_bc1070	ACCase_F11_bc1019	ACCase_R14_bc1070--ACCase_F11_bc1019	27943	3	2	Germany	150
128	ACCase_R14_bc1074	ACCase_F11_bc1019	ACCase_R14_bc1074--ACCase_F11_bc1019	27943	4	2	Germany	150
129	ACCase_R14_bc1043	ACCase_F11_bc1022	ACCase_R14_bc1043--ACCase_F11_bc1022	26786	1	2	Germany	150
130	ACCase_R14_bc1046	ACCase_F11_bc1022	ACCase_R14_bc1046--ACCase_F11_bc1022	26786	2	2	Germany	150
131	ACCase_R14_bc1052	ACCase_F11_bc1022	ACCase_R14_bc1052--ACCase_F11_bc1022	26786	3	2	Germany	150
132	ACCase_R14_bc1058	ACCase_F11_bc1022	ACCase_R14_bc1058--ACCase_F11_bc1022	26786	4	2	Germany	150
133	ACCase_R14_bc1062	ACCase_F11_bc1022	ACCase_R14_bc1062--ACCase_F11_bc1022	FR01729_Tubingen	1	2	Europe-wide	100
134	ACCase_R14_bc1080	ACCase_F11_bc1022	ACCase_R14_bc1080--ACCase_F11_bc1022	FR01729_Tubingen	2	2	Europe-wide	100
135	ACCase_R14_bc1070	ACCase_F11_bc1022	ACCase_R14_bc1070--ACCase_F11_bc1022	FR01729_Tubingen	3	2	Europe-wide	100
136	ACCase_R14_bc1074	ACCase_F11_bc1022	ACCase_R14_bc1074--ACCase_F11_bc1022	FR01729_Tubingen	4	2	Europe-wide	100
137	ACCase_R14_bc1043	ACCase_F11_bc1026	ACCase_R14_bc1043--ACCase_F11_bc1026	27953	1	2	Germany	150
138	ACCase_R14_bc1046	ACCase_F11_bc1026	ACCase_R14_bc1046--ACCase_F11_bc1026	27953	2	2	Germany	150
139	ACCase_R14_bc1052	ACCase_F11_bc1026	ACCase_R14_bc1052--ACCase_F11_bc1026	27953	3	2	Germany	150
140	ACCase_R14_bc1058	ACCase_F11_bc1026	ACCase_R14_bc1058--ACCase_F11_bc1026	27953	4	2	Germany	150
141	ACCase_R14_bc1062	ACCase_F11_bc1026	ACCase_R14_bc1062--ACCase_F11_bc1026	UK06481_Tubingen	1	2	Europe-wide	100
142	ACCase_R14_bc1080	ACCase_F11_bc1026	ACCase_R14_bc1080--ACCase_F11_bc1026	UK06481_Tubingen	2	2	Europe-wide	100
143	ACCase_R14_bc1070	ACCase_F11_bc1026	ACCase_R14_bc1070--ACCase_F11_bc1026	UK06481_Tubingen	3	2	Europe-wide	100
144	ACCase_R14_bc1074	ACCase_F11_bc1026	ACCase_R14_bc1074--ACCase_F11_bc1026	UK06481_Tubingen	4	2	Europe-wide	100
145	ACCase_R14_bc1043	ACCase_F11_bc1037	ACCase_R14_bc1043--ACCase_F11_bc1037	NA	1	2	NA	NA
146	ACCase_R14_bc1046	ACCase_F11_bc1037	ACCase_R14_bc1046--ACCase_F11_bc1037	NA	2	2	NA	NA
147	ACCase_R14_bc1052	ACCase_F11_bc1037	ACCase_R14_bc1052--ACCase_F11_bc1037	NA	3	2	NA	NA
148	ACCase_R14_bc1058	ACCase_F11_bc1037	ACCase_R14_bc1058--ACCase_F11_bc1037	NA	4	2	NA	NA
149	ACCase_R14_bc1062	ACCase_F11_bc1037	ACCase_R14_bc1062--ACCase_F11_bc1037	NA	1	2	NA	NA
150	ACCase_R14_bc1080	ACCase_F11_bc1037	ACCase_R14_bc1080--ACCase_F11_bc1037	NA	2	2	NA	NA
151	ACCase_R14_bc1070	ACCase_F11_bc1037	ACCase_R14_bc1070--ACCase_F11_bc1037	NA	3	2	NA	NA
152	ACCase_R14_bc1074	ACCase_F11_bc1037	ACCase_R14_bc1074--ACCase_F11_bc1037	NA	4	2	NA	NA
153	ACCase_R14_bc1043	ACCase_F11_bc1039	ACCase_R14_bc1043--ACCase_F11_bc1039	26723	1	2	Germany	150
154	ACCase_R14_bc1046	ACCase_F11_bc1039	ACCase_R14_bc1046--ACCase_F11_bc1039	26723	2	2	Germany	150
155	ACCase_R14_bc1052	ACCase_F11_bc1039	ACCase_R14_bc1052--ACCase_F11_bc1039	26723	3	2	Germany	150
156	ACCase_R14_bc1058	ACCase_F11_bc1039	ACCase_R14_bc1058--ACCase_F11_bc1039	26723	4	2	Germany	150
157	ACCase_R14_bc1062	ACCase_F11_bc1039	ACCase_R14_bc1062--ACCase_F11_bc1039	27942	1	2	Germany	150
158	ACCase_R14_bc1080	ACCase_F11_bc1039	ACCase_R14_bc1080--ACCase_F11_bc1039	27942	2	2	Germany	150
159	ACCase_R14_bc1070	ACCase_F11_bc1039	ACCase_R14_bc1070--ACCase_F11_bc1039	27942	3	2	Germany	150
160	ACCase_R14_bc1074	ACCase_F11_bc1039	ACCase_R14_bc1074--ACCase_F11_bc1039	27942	4	2	Germany	150
161	ACCase_R14_bc1043	ACCase_F11_bc1045	ACCase_R14_bc1043--ACCase_F11_bc1045	25582	1	2	Germany	150
162	ACCase_R14_bc1046	ACCase_F11_bc1045	ACCase_R14_bc1046--ACCase_F11_bc1045	25582	2	2	Germany	150
163	ACCase_R14_bc1052	ACCase_F11_bc1045	ACCase_R14_bc1052--ACCase_F11_bc1045	25582	3	2	Germany	150
164	ACCase_R14_bc1058	ACCase_F11_bc1045	ACCase_R14_bc1058--ACCase_F11_bc1045	25582	4	2	Germany	150
165	ACCase_R14_bc1062	ACCase_F11_bc1045	ACCase_R14_bc1062--ACCase_F11_bc1045	16471	1	2	Germany	150
166	ACCase_R14_bc1080	ACCase_F11_bc1045	ACCase_R14_bc1080--ACCase_F11_bc1045	16471	2	2	Germany	150
167	ACCase_R14_bc1070	ACCase_F11_bc1045	ACCase_R14_bc1070--ACCase_F11_bc1045	16471	3	2	Germany	150
168	ACCase_R14_bc1074	ACCase_F11_bc1045	ACCase_R14_bc1074--ACCase_F11_bc1045	16471	4	2	Germany	150
169	ACCase_R14_bc1043	ACCase_F11_bc1047	ACCase_R14_bc1043--ACCase_F11_bc1047	25292	1	2	Germany	150
170	ACCase_R14_bc1046	ACCase_F11_bc1047	ACCase_R14_bc1046--ACCase_F11_bc1047	25292	2	2	Germany	150
171	ACCase_R14_bc1052	ACCase_F11_bc1047	ACCase_R14_bc1052--ACCase_F11_bc1047	25292	3	2	Germany	150
172	ACCase_R14_bc1058	ACCase_F11_bc1047	ACCase_R14_bc1058--ACCase_F11_bc1047	25292	4	2	Germany	150
173	ACCase_R14_bc1062	ACCase_F11_bc1047	ACCase_R14_bc1062--ACCase_F11_bc1047	NA	1	2	NA	NA
174	ACCase_R14_bc1080	ACCase_F11_bc1047	ACCase_R14_bc1080--ACCase_F11_bc1047	NA	2	2	NA	NA
175	ACCase_R14_bc1070	ACCase_F11_bc1047	ACCase_R14_bc1070--ACCase_F11_bc1047	NA	3	2	NA	NA
176	ACCase_R14_bc1074	ACCase_F11_bc1047	ACCase_R14_bc1074--ACCase_F11_bc1047	NA	4	2	NA	NA
177	ACCase_R14_bc1043	ACCase_F11_bc1048	ACCase_R14_bc1043--ACCase_F11_bc1048	26721	1	2	Germany	150
178	ACCase_R14_bc1046	ACCase_F11_bc1048	ACCase_R14_bc1046--ACCase_F11_bc1048	26721	2	2	Germany	150
179	ACCase_R14_bc1052	ACCase_F11_bc1048	ACCase_R14_bc1052--ACCase_F11_bc1048	26721	3	2	Germany	150
180	ACCase_R14_bc1058	ACCase_F11_bc1048	ACCase_R14_bc1058--ACCase_F11_bc1048	26721	4	2	Germany	150
181	ACCase_R14_bc1062	ACCase_F11_bc1048	ACCase_R14_bc1062--ACCase_F11_bc1048	27946	1	2	Germany	150
182	ACCase_R14_bc1080	ACCase_F11_bc1048	ACCase_R14_bc1080--ACCase_F11_bc1048	27946	2	2	Germany	150
183	ACCase_R14_bc1070	ACCase_F11_bc1048	ACCase_R14_bc1070--ACCase_F11_bc1048	27946	3	2	Germany	150
184	ACCase_R14_bc1074	ACCase_F11_bc1048	ACCase_R14_bc1074--ACCase_F11_bc1048	27946	4	2	Germany	150
185	ACCase_R14_bc1043	ACCase_F11_bc1053	ACCase_R14_bc1043--ACCase_F11_bc1053	27986	1	2	Germany	150
186	ACCase_R14_bc1046	ACCase_F11_bc1053	ACCase_R14_bc1046--ACCase_F11_bc1053	27986	2	2	Germany	150
187	ACCase_R14_bc1052	ACCase_F11_bc1053	ACCase_R14_bc1052--ACCase_F11_bc1053	27986	3	2	Germany	150
188	ACCase_R14_bc1058	ACCase_F11_bc1053	ACCase_R14_bc1058--ACCase_F11_bc1053	27986	4	2	Germany	150
189	ACCase_R14_bc1062	ACCase_F11_bc1053	ACCase_R14_bc1062--ACCase_F11_bc1053	25640	1	2	Germany	150
190	ACCase_R14_bc1080	ACCase_F11_bc1053	ACCase_R14_bc1080--ACCase_F11_bc1053	25640	2	2	Germany	150
191	ACCase_R14_bc1070	ACCase_F11_bc1053	ACCase_R14_bc1070--ACCase_F11_bc1053	25640	3	2	Germany	150
192	ACCase_R14_bc1074	ACCase_F11_bc1053	ACCase_R14_bc1074--ACCase_F11_bc1053	25640	4	2	Germany	150
193	ACCase_R14_bc1006	ACCase_F11_bc1055	ACCase_R14_bc1006--ACCase_F11_bc1055	26455	1	3	Germany	150
194	ACCase_R14_bc1007	ACCase_F11_bc1055	ACCase_R14_bc1007--ACCase_F11_bc1055	26455	2	3	Germany	150
195	ACCase_R14_bc1011	ACCase_F11_bc1055	ACCase_R14_bc1011--ACCase_F11_bc1055	26455	3	3	Germany	150
196	ACCase_R14_bc1021	ACCase_F11_bc1055	ACCase_R14_bc1021--ACCase_F11_bc1055	26455	4	3	Germany	150
197	ACCase_R14_bc1029	ACCase_F11_bc1055	ACCase_R14_bc1029--ACCase_F11_bc1055	NA	1	3	NA	NA
198	ACCase_R14_bc1031	ACCase_F11_bc1055	ACCase_R14_bc1031--ACCase_F11_bc1055	NA	2	3	NA	NA
199	ACCase_R14_bc1034	ACCase_F11_bc1055	ACCase_R14_bc1034--ACCase_F11_bc1055	NA	3	3	NA	NA
200	ACCase_R14_bc1040	ACCase_F11_bc1055	ACCase_R14_bc1040--ACCase_F11_bc1055	NA	4	3	NA	NA
201	ACCase_R14_bc1006	ACCase_F11_bc1056	ACCase_R14_bc1006--ACCase_F11_bc1056	NA	1	3	NA	NA
202	ACCase_R14_bc1007	ACCase_F11_bc1056	ACCase_R14_bc1007--ACCase_F11_bc1056	NA	2	3	NA	NA
203	ACCase_R14_bc1011	ACCase_F11_bc1056	ACCase_R14_bc1011--ACCase_F11_bc1056	NA	3	3	NA	NA
204	ACCase_R14_bc1021	ACCase_F11_bc1056	ACCase_R14_bc1021--ACCase_F11_bc1056	NA	4	3	NA	NA
205	ACCase_R14_bc1029	ACCase_F11_bc1056	ACCase_R14_bc1029--ACCase_F11_bc1056	26631	1	3	Germany	150
206	ACCase_R14_bc1031	ACCase_F11_bc1056	ACCase_R14_bc1031--ACCase_F11_bc1056	26631	2	3	Germany	150
207	ACCase_R14_bc1034	ACCase_F11_bc1056	ACCase_R14_bc1034--ACCase_F11_bc1056	26631	3	3	Germany	150
208	ACCase_R14_bc1040	ACCase_F11_bc1056	ACCase_R14_bc1040--ACCase_F11_bc1056	26631	4	3	Germany	150
209	ACCase_R14_bc1006	ACCase_F11_bc1059	ACCase_R14_bc1006--ACCase_F11_bc1059	25452	1	3	Germany	150
210	ACCase_R14_bc1007	ACCase_F11_bc1059	ACCase_R14_bc1007--ACCase_F11_bc1059	25452	2	3	Germany	150
211	ACCase_R14_bc1011	ACCase_F11_bc1059	ACCase_R14_bc1011--ACCase_F11_bc1059	25452	3	3	Germany	150
212	ACCase_R14_bc1021	ACCase_F11_bc1059	ACCase_R14_bc1021--ACCase_F11_bc1059	25452	4	3	Germany	150
213	ACCase_R14_bc1029	ACCase_F11_bc1059	ACCase_R14_bc1029--ACCase_F11_bc1059	27952	1	3	Germany	150
214	ACCase_R14_bc1031	ACCase_F11_bc1059	ACCase_R14_bc1031--ACCase_F11_bc1059	27952	2	3	Germany	150
215	ACCase_R14_bc1034	ACCase_F11_bc1059	ACCase_R14_bc1034--ACCase_F11_bc1059	27952	3	3	Germany	150
216	ACCase_R14_bc1040	ACCase_F11_bc1059	ACCase_R14_bc1040--ACCase_F11_bc1059	27952	4	3	Germany	150
217	ACCase_R14_bc1006	ACCase_F11_bc1060	ACCase_R14_bc1006--ACCase_F11_bc1060	26019	1	3	Germany	150
218	ACCase_R14_bc1007	ACCase_F11_bc1060	ACCase_R14_bc1007--ACCase_F11_bc1060	26019	2	3	Germany	150
219	ACCase_R14_bc1011	ACCase_F11_bc1060	ACCase_R14_bc1011--ACCase_F11_bc1060	26019	3	3	Germany	150
220	ACCase_R14_bc1021	ACCase_F11_bc1060	ACCase_R14_bc1021--ACCase_F11_bc1060	26019	4	3	Germany	150
221	ACCase_R14_bc1029	ACCase_F11_bc1060	ACCase_R14_bc1029--ACCase_F11_bc1060	27948	1	3	Germany	150
222	ACCase_R14_bc1031	ACCase_F11_bc1060	ACCase_R14_bc1031--ACCase_F11_bc1060	27948	2	3	Germany	150
223	ACCase_R14_bc1034	ACCase_F11_bc1060	ACCase_R14_bc1034--ACCase_F11_bc1060	27948	3	3	Germany	150
224	ACCase_R14_bc1040	ACCase_F11_bc1060	ACCase_R14_bc1040--ACCase_F11_bc1060	27948	4	3	Germany	150
225	ACCase_R14_bc1006	ACCase_F11_bc1063	ACCase_R14_bc1006--ACCase_F11_bc1063	FR03200_1_Hohenheim	1	3	Europe-wide	100
226	ACCase_R14_bc1007	ACCase_F11_bc1063	ACCase_R14_bc1007--ACCase_F11_bc1063	FR03200_1_Hohenheim	2	3	Europe-wide	100
227	ACCase_R14_bc1011	ACCase_F11_bc1063	ACCase_R14_bc1011--ACCase_F11_bc1063	FR03200_1_Hohenheim	3	3	Europe-wide	100
228	ACCase_R14_bc1021	ACCase_F11_bc1063	ACCase_R14_bc1021--ACCase_F11_bc1063	FR03200_1_Hohenheim	4	3	Europe-wide	100
229	ACCase_R14_bc1029	ACCase_F11_bc1063	ACCase_R14_bc1029--ACCase_F11_bc1063	NA	1	3	NA	NA
230	ACCase_R14_bc1031	ACCase_F11_bc1063	ACCase_R14_bc1031--ACCase_F11_bc1063	NA	2	3	NA	NA
231	ACCase_R14_bc1034	ACCase_F11_bc1063	ACCase_R14_bc1034--ACCase_F11_bc1063	NA	3	3	NA	NA
232	ACCase_R14_bc1040	ACCase_F11_bc1063	ACCase_R14_bc1040--ACCase_F11_bc1063	NA	4	3	NA	NA
233	ACCase_R14_bc1006	ACCase_F11_bc1064	ACCase_R14_bc1006--ACCase_F11_bc1064	UK06481_Hohenheim	1	3	Europe-wide	100
234	ACCase_R14_bc1007	ACCase_F11_bc1064	ACCase_R14_bc1007--ACCase_F11_bc1064	UK06481_Hohenheim	2	3	Europe-wide	100
235	ACCase_R14_bc1011	ACCase_F11_bc1064	ACCase_R14_bc1011--ACCase_F11_bc1064	UK06481_Hohenheim	3	3	Europe-wide	100
236	ACCase_R14_bc1021	ACCase_F11_bc1064	ACCase_R14_bc1021--ACCase_F11_bc1064	UK06481_Hohenheim	4	3	Europe-wide	100
237	ACCase_R14_bc1029	ACCase_F11_bc1064	ACCase_R14_bc1029--ACCase_F11_bc1064	NL01505_Tubingen	1	3	Europe-wide	100
238	ACCase_R14_bc1031	ACCase_F11_bc1064	ACCase_R14_bc1031--ACCase_F11_bc1064	NL01505_Tubingen	2	3	Europe-wide	100
239	ACCase_R14_bc1034	ACCase_F11_bc1064	ACCase_R14_bc1034--ACCase_F11_bc1064	NL01505_Tubingen	3	3	Europe-wide	100
240	ACCase_R14_bc1040	ACCase_F11_bc1064	ACCase_R14_bc1040--ACCase_F11_bc1064	NL01505_Tubingen	4	3	Europe-wide	100
241	ACCase_R14_bc1006	ACCase_F11_bc1067	ACCase_R14_bc1006--ACCase_F11_bc1067	25465	1	3	Germany	150
242	ACCase_R14_bc1007	ACCase_F11_bc1067	ACCase_R14_bc1007--ACCase_F11_bc1067	25465	2	3	Germany	150
243	ACCase_R14_bc1011	ACCase_F11_bc1067	ACCase_R14_bc1011--ACCase_F11_bc1067	25465	3	3	Germany	150
244	ACCase_R14_bc1021	ACCase_F11_bc1067	ACCase_R14_bc1021--ACCase_F11_bc1067	25465	4	3	Germany	150
245	ACCase_R14_bc1029	ACCase_F11_bc1067	ACCase_R14_bc1029--ACCase_F11_bc1067	13284	1	3	Germany	150
246	ACCase_R14_bc1031	ACCase_F11_bc1067	ACCase_R14_bc1031--ACCase_F11_bc1067	13284	2	3	Germany	150
247	ACCase_R14_bc1034	ACCase_F11_bc1067	ACCase_R14_bc1034--ACCase_F11_bc1067	13284	3	3	Germany	150
248	ACCase_R14_bc1040	ACCase_F11_bc1067	ACCase_R14_bc1040--ACCase_F11_bc1067	13284	4	3	Germany	150
249	ACCase_R14_bc1006	ACCase_F11_bc1068	ACCase_R14_bc1006--ACCase_F11_bc1068	27947	1	3	Germany	150
250	ACCase_R14_bc1007	ACCase_F11_bc1068	ACCase_R14_bc1007--ACCase_F11_bc1068	27947	2	3	Germany	150
251	ACCase_R14_bc1011	ACCase_F11_bc1068	ACCase_R14_bc1011--ACCase_F11_bc1068	27947	3	3	Germany	150
252	ACCase_R14_bc1021	ACCase_F11_bc1068	ACCase_R14_bc1021--ACCase_F11_bc1068	27947	4	3	Germany	150
253	ACCase_R14_bc1029	ACCase_F11_bc1068	ACCase_R14_bc1029--ACCase_F11_bc1068	26694	1	3	Germany	150
254	ACCase_R14_bc1031	ACCase_F11_bc1068	ACCase_R14_bc1031--ACCase_F11_bc1068	26694	2	3	Germany	150
255	ACCase_R14_bc1034	ACCase_F11_bc1068	ACCase_R14_bc1034--ACCase_F11_bc1068	26694	3	3	Germany	150
256	ACCase_R14_bc1040	ACCase_F11_bc1068	ACCase_R14_bc1040--ACCase_F11_bc1068	26694	4	3	Germany	150
257	ACCase_R14_bc1006	ACCase_F11_bc1078	ACCase_R14_bc1006--ACCase_F11_bc1078	26627	1	3	Germany	150
258	ACCase_R14_bc1007	ACCase_F11_bc1078	ACCase_R14_bc1007--ACCase_F11_bc1078	26627	2	3	Germany	150
259	ACCase_R14_bc1011	ACCase_F11_bc1078	ACCase_R14_bc1011--ACCase_F11_bc1078	26627	3	3	Germany	150
260	ACCase_R14_bc1021	ACCase_F11_bc1078	ACCase_R14_bc1021--ACCase_F11_bc1078	26627	4	3	Germany	150
261	ACCase_R14_bc1029	ACCase_F11_bc1078	ACCase_R14_bc1029--ACCase_F11_bc1078	FR07250_Hohenheim	1	3	Europe-wide	100
262	ACCase_R14_bc1031	ACCase_F11_bc1078	ACCase_R14_bc1031--ACCase_F11_bc1078	FR07250_Hohenheim	2	3	Europe-wide	100
263	ACCase_R14_bc1034	ACCase_F11_bc1078	ACCase_R14_bc1034--ACCase_F11_bc1078	FR07250_Hohenheim	3	3	Europe-wide	100
264	ACCase_R14_bc1040	ACCase_F11_bc1078	ACCase_R14_bc1040--ACCase_F11_bc1078	FR07250_Hohenheim	4	3	Europe-wide	100
265	ACCase_R14_bc1006	ACCase_F11_bc1083	ACCase_R14_bc1006--ACCase_F11_bc1083	25568	1	3	Germany	150
266	ACCase_R14_bc1007	ACCase_F11_bc1083	ACCase_R14_bc1007--ACCase_F11_bc1083	25568	2	3	Germany	150
267	ACCase_R14_bc1011	ACCase_F11_bc1083	ACCase_R14_bc1011--ACCase_F11_bc1083	25568	3	3	Germany	150
268	ACCase_R14_bc1021	ACCase_F11_bc1083	ACCase_R14_bc1021--ACCase_F11_bc1083	25568	4	3	Germany	150
269	ACCase_R14_bc1029	ACCase_F11_bc1083	ACCase_R14_bc1029--ACCase_F11_bc1083	FR01434_Tubingen	1	3	Europe-wide	100
270	ACCase_R14_bc1031	ACCase_F11_bc1083	ACCase_R14_bc1031--ACCase_F11_bc1083	FR01434_Tubingen	2	3	Europe-wide	100
271	ACCase_R14_bc1034	ACCase_F11_bc1083	ACCase_R14_bc1034--ACCase_F11_bc1083	FR01434_Tubingen	3	3	Europe-wide	100
272	ACCase_R14_bc1040	ACCase_F11_bc1083	ACCase_R14_bc1040--ACCase_F11_bc1083	FR01434_Tubingen	4	3	Europe-wide	100
273	ACCase_R14_bc1006	ACCase_F11_bc1090	ACCase_R14_bc1006--ACCase_F11_bc1090	NA	1	3	NA	NA
274	ACCase_R14_bc1007	ACCase_F11_bc1090	ACCase_R14_bc1007--ACCase_F11_bc1090	NA	2	3	NA	NA
275	ACCase_R14_bc1011	ACCase_F11_bc1090	ACCase_R14_bc1011--ACCase_F11_bc1090	NA	3	3	NA	NA
276	ACCase_R14_bc1021	ACCase_F11_bc1090	ACCase_R14_bc1021--ACCase_F11_bc1090	NA	4	3	NA	NA
277	ACCase_R14_bc1029	ACCase_F11_bc1090	ACCase_R14_bc1029--ACCase_F11_bc1090	DE01580_Hohenheim	1	3	Europe-wide	100
278	ACCase_R14_bc1031	ACCase_F11_bc1090	ACCase_R14_bc1031--ACCase_F11_bc1090	DE01580_Hohenheim	2	3	Europe-wide	100
279	ACCase_R14_bc1034	ACCase_F11_bc1090	ACCase_R14_bc1034--ACCase_F11_bc1090	DE01580_Hohenheim	3	3	Europe-wide	100
280	ACCase_R14_bc1040	ACCase_F11_bc1090	ACCase_R14_bc1040--ACCase_F11_bc1090	DE01580_Hohenheim	4	3	Europe-wide	100
281	ACCase_R14_bc1006	ACCase_F11_bc1094	ACCase_R14_bc1006--ACCase_F11_bc1094	NA	1	3	NA	NA
282	ACCase_R14_bc1007	ACCase_F11_bc1094	ACCase_R14_bc1007--ACCase_F11_bc1094	NA	2	3	NA	NA
283	ACCase_R14_bc1011	ACCase_F11_bc1094	ACCase_R14_bc1011--ACCase_F11_bc1094	NA	3	3	NA	NA
284	ACCase_R14_bc1021	ACCase_F11_bc1094	ACCase_R14_bc1021--ACCase_F11_bc1094	NA	4	3	NA	NA
285	ACCase_R14_bc1029	ACCase_F11_bc1094	ACCase_R14_bc1029--ACCase_F11_bc1094	27985	1	3	Germany	150
286	ACCase_R14_bc1031	ACCase_F11_bc1094	ACCase_R14_bc1031--ACCase_F11_bc1094	27985	2	3	Germany	150
287	ACCase_R14_bc1034	ACCase_F11_bc1094	ACCase_R14_bc1034--ACCase_F11_bc1094	27985	3	3	Germany	150
288	ACCase_R14_bc1040	ACCase_F11_bc1094	ACCase_R14_bc1040--ACCase_F11_bc1094	27985	4	3	Germany	150
289	ACCase_R14_bc1043	ACCase_F11_bc1055	ACCase_R14_bc1043--ACCase_F11_bc1055	27990	1	4	Germany	150
290	ACCase_R14_bc1046	ACCase_F11_bc1055	ACCase_R14_bc1046--ACCase_F11_bc1055	27990	2	4	Germany	150
291	ACCase_R14_bc1052	ACCase_F11_bc1055	ACCase_R14_bc1052--ACCase_F11_bc1055	27990	3	4	Germany	150
292	ACCase_R14_bc1058	ACCase_F11_bc1055	ACCase_R14_bc1058--ACCase_F11_bc1055	27990	4	4	Germany	150
293	ACCase_R14_bc1062	ACCase_F11_bc1055	ACCase_R14_bc1062--ACCase_F11_bc1055	26197	1	4	Germany	150
294	ACCase_R14_bc1080	ACCase_F11_bc1055	ACCase_R14_bc1080--ACCase_F11_bc1055	26197	2	4	Germany	150
295	ACCase_R14_bc1070	ACCase_F11_bc1055	ACCase_R14_bc1070--ACCase_F11_bc1055	26197	3	4	Germany	150
296	ACCase_R14_bc1074	ACCase_F11_bc1055	ACCase_R14_bc1074--ACCase_F11_bc1055	26197	4	4	Germany	150
297	ACCase_R14_bc1043	ACCase_F11_bc1056	ACCase_R14_bc1043--ACCase_F11_bc1056	26542	1	4	Germany	150
298	ACCase_R14_bc1046	ACCase_F11_bc1056	ACCase_R14_bc1046--ACCase_F11_bc1056	26542	2	4	Germany	150
299	ACCase_R14_bc1052	ACCase_F11_bc1056	ACCase_R14_bc1052--ACCase_F11_bc1056	26542	3	4	Germany	150
300	ACCase_R14_bc1058	ACCase_F11_bc1056	ACCase_R14_bc1058--ACCase_F11_bc1056	26542	4	4	Germany	150
301	ACCase_R14_bc1062	ACCase_F11_bc1056	ACCase_R14_bc1062--ACCase_F11_bc1056	26151	1	4	Germany	150
302	ACCase_R14_bc1080	ACCase_F11_bc1056	ACCase_R14_bc1080--ACCase_F11_bc1056	26151	2	4	Germany	150
303	ACCase_R14_bc1070	ACCase_F11_bc1056	ACCase_R14_bc1070--ACCase_F11_bc1056	26151	3	4	Germany	150
304	ACCase_R14_bc1074	ACCase_F11_bc1056	ACCase_R14_bc1074--ACCase_F11_bc1056	26151	4	4	Germany	150
305	ACCase_R14_bc1043	ACCase_F11_bc1059	ACCase_R14_bc1043--ACCase_F11_bc1059	26536	1	4	Germany	150
306	ACCase_R14_bc1046	ACCase_F11_bc1059	ACCase_R14_bc1046--ACCase_F11_bc1059	26536	2	4	Germany	150
307	ACCase_R14_bc1052	ACCase_F11_bc1059	ACCase_R14_bc1052--ACCase_F11_bc1059	26536	3	4	Germany	150
308	ACCase_R14_bc1058	ACCase_F11_bc1059	ACCase_R14_bc1058--ACCase_F11_bc1059	26536	4	4	Germany	150
309	ACCase_R14_bc1062	ACCase_F11_bc1059	ACCase_R14_bc1062--ACCase_F11_bc1059	27349	1	4	Germany	150
310	ACCase_R14_bc1080	ACCase_F11_bc1059	ACCase_R14_bc1080--ACCase_F11_bc1059	27349	2	4	Germany	150
311	ACCase_R14_bc1070	ACCase_F11_bc1059	ACCase_R14_bc1070--ACCase_F11_bc1059	27349	3	4	Germany	150
312	ACCase_R14_bc1074	ACCase_F11_bc1059	ACCase_R14_bc1074--ACCase_F11_bc1059	27349	4	4	Germany	150
313	ACCase_R14_bc1043	ACCase_F11_bc1060	ACCase_R14_bc1043--ACCase_F11_bc1060	26703	1	4	Germany	150
314	ACCase_R14_bc1046	ACCase_F11_bc1060	ACCase_R14_bc1046--ACCase_F11_bc1060	26703	2	4	Germany	150
315	ACCase_R14_bc1052	ACCase_F11_bc1060	ACCase_R14_bc1052--ACCase_F11_bc1060	26703	3	4	Germany	150
316	ACCase_R14_bc1058	ACCase_F11_bc1060	ACCase_R14_bc1058--ACCase_F11_bc1060	26703	4	4	Germany	150
317	ACCase_R14_bc1062	ACCase_F11_bc1060	ACCase_R14_bc1062--ACCase_F11_bc1060	DE01467_Tubingen	1	4	Europe-wide	100
318	ACCase_R14_bc1080	ACCase_F11_bc1060	ACCase_R14_bc1080--ACCase_F11_bc1060	DE01467_Tubingen	2	4	Europe-wide	100
319	ACCase_R14_bc1070	ACCase_F11_bc1060	ACCase_R14_bc1070--ACCase_F11_bc1060	DE01467_Tubingen	3	4	Europe-wide	100
320	ACCase_R14_bc1074	ACCase_F11_bc1060	ACCase_R14_bc1074--ACCase_F11_bc1060	DE01467_Tubingen	4	4	Europe-wide	100
321	ACCase_R14_bc1043	ACCase_F11_bc1063	ACCase_R14_bc1043--ACCase_F11_bc1063	NA	1	4	NA	NA
322	ACCase_R14_bc1046	ACCase_F11_bc1063	ACCase_R14_bc1046--ACCase_F11_bc1063	NA	2	4	NA	NA
323	ACCase_R14_bc1052	ACCase_F11_bc1063	ACCase_R14_bc1052--ACCase_F11_bc1063	NA	3	4	NA	NA
324	ACCase_R14_bc1058	ACCase_F11_bc1063	ACCase_R14_bc1058--ACCase_F11_bc1063	NA	4	4	NA	NA
325	ACCase_R14_bc1062	ACCase_F11_bc1063	ACCase_R14_bc1062--ACCase_F11_bc1063	26543	1	4	Germany	150
326	ACCase_R14_bc1080	ACCase_F11_bc1063	ACCase_R14_bc1080--ACCase_F11_bc1063	26543	2	4	Germany	150
327	ACCase_R14_bc1070	ACCase_F11_bc1063	ACCase_R14_bc1070--ACCase_F11_bc1063	26543	3	4	Germany	150
328	ACCase_R14_bc1074	ACCase_F11_bc1063	ACCase_R14_bc1074--ACCase_F11_bc1063	26543	4	4	Germany	150
329	ACCase_R14_bc1043	ACCase_F11_bc1064	ACCase_R14_bc1043--ACCase_F11_bc1064	NL01505_Hohenheim	1	4	Europe-wide	100
330	ACCase_R14_bc1046	ACCase_F11_bc1064	ACCase_R14_bc1046--ACCase_F11_bc1064	NL01505_Hohenheim	2	4	Europe-wide	100
331	ACCase_R14_bc1052	ACCase_F11_bc1064	ACCase_R14_bc1052--ACCase_F11_bc1064	NL01505_Hohenheim	3	4	Europe-wide	100
332	ACCase_R14_bc1058	ACCase_F11_bc1064	ACCase_R14_bc1058--ACCase_F11_bc1064	NL01505_Hohenheim	4	4	Europe-wide	100
333	ACCase_R14_bc1062	ACCase_F11_bc1064	ACCase_R14_bc1062--ACCase_F11_bc1064	NA	1	4	NA	NA
334	ACCase_R14_bc1080	ACCase_F11_bc1064	ACCase_R14_bc1080--ACCase_F11_bc1064	NA	2	4	NA	NA
335	ACCase_R14_bc1070	ACCase_F11_bc1064	ACCase_R14_bc1070--ACCase_F11_bc1064	NA	3	4	NA	NA
336	ACCase_R14_bc1074	ACCase_F11_bc1064	ACCase_R14_bc1074--ACCase_F11_bc1064	NA	4	4	NA	NA
337	ACCase_R14_bc1043	ACCase_F11_bc1067	ACCase_R14_bc1043--ACCase_F11_bc1067	27967	1	4	Germany	150
338	ACCase_R14_bc1046	ACCase_F11_bc1067	ACCase_R14_bc1046--ACCase_F11_bc1067	27967	2	4	Germany	150
339	ACCase_R14_bc1052	ACCase_F11_bc1067	ACCase_R14_bc1052--ACCase_F11_bc1067	27967	3	4	Germany	150
340	ACCase_R14_bc1058	ACCase_F11_bc1067	ACCase_R14_bc1058--ACCase_F11_bc1067	27967	4	4	Germany	150
341	ACCase_R14_bc1062	ACCase_F11_bc1067	ACCase_R14_bc1062--ACCase_F11_bc1067	25950	1	4	Germany	150
342	ACCase_R14_bc1080	ACCase_F11_bc1067	ACCase_R14_bc1080--ACCase_F11_bc1067	25950	2	4	Germany	150
343	ACCase_R14_bc1070	ACCase_F11_bc1067	ACCase_R14_bc1070--ACCase_F11_bc1067	25950	3	4	Germany	150
344	ACCase_R14_bc1074	ACCase_F11_bc1067	ACCase_R14_bc1074--ACCase_F11_bc1067	25950	4	4	Germany	150
345	ACCase_R14_bc1043	ACCase_F11_bc1068	ACCase_R14_bc1043--ACCase_F11_bc1068	26495	1	4	Germany	150
346	ACCase_R14_bc1046	ACCase_F11_bc1068	ACCase_R14_bc1046--ACCase_F11_bc1068	26495	2	4	Germany	150
347	ACCase_R14_bc1052	ACCase_F11_bc1068	ACCase_R14_bc1052--ACCase_F11_bc1068	26495	3	4	Germany	150
348	ACCase_R14_bc1058	ACCase_F11_bc1068	ACCase_R14_bc1058--ACCase_F11_bc1068	26495	4	4	Germany	150
349	ACCase_R14_bc1062	ACCase_F11_bc1068	ACCase_R14_bc1062--ACCase_F11_bc1068	27954	1	4	Germany	150
350	ACCase_R14_bc1080	ACCase_F11_bc1068	ACCase_R14_bc1080--ACCase_F11_bc1068	27954	2	4	Germany	150
351	ACCase_R14_bc1070	ACCase_F11_bc1068	ACCase_R14_bc1070--ACCase_F11_bc1068	27954	3	4	Germany	150
352	ACCase_R14_bc1074	ACCase_F11_bc1068	ACCase_R14_bc1074--ACCase_F11_bc1068	27954	4	4	Germany	150
353	ACCase_R14_bc1043	ACCase_F11_bc1078	ACCase_R14_bc1043--ACCase_F11_bc1078	26545	1	4	Germany	150
354	ACCase_R14_bc1046	ACCase_F11_bc1078	ACCase_R14_bc1046--ACCase_F11_bc1078	26545	2	4	Germany	150
355	ACCase_R14_bc1052	ACCase_F11_bc1078	ACCase_R14_bc1052--ACCase_F11_bc1078	26545	3	4	Germany	150
356	ACCase_R14_bc1058	ACCase_F11_bc1078	ACCase_R14_bc1058--ACCase_F11_bc1078	26545	4	4	Germany	150
357	ACCase_R14_bc1062	ACCase_F11_bc1078	ACCase_R14_bc1062--ACCase_F11_bc1078	26682	1	4	Germany	150
358	ACCase_R14_bc1080	ACCase_F11_bc1078	ACCase_R14_bc1080--ACCase_F11_bc1078	26682	2	4	Germany	150
359	ACCase_R14_bc1070	ACCase_F11_bc1078	ACCase_R14_bc1070--ACCase_F11_bc1078	26682	3	4	Germany	150
360	ACCase_R14_bc1074	ACCase_F11_bc1078	ACCase_R14_bc1074--ACCase_F11_bc1078	26682	4	4	Germany	150
361	ACCase_R14_bc1043	ACCase_F11_bc1083	ACCase_R14_bc1043--ACCase_F11_bc1083	26146	1	4	Germany	150
362	ACCase_R14_bc1046	ACCase_F11_bc1083	ACCase_R14_bc1046--ACCase_F11_bc1083	26146	2	4	Germany	150
363	ACCase_R14_bc1052	ACCase_F11_bc1083	ACCase_R14_bc1052--ACCase_F11_bc1083	26146	3	4	Germany	150
364	ACCase_R14_bc1058	ACCase_F11_bc1083	ACCase_R14_bc1058--ACCase_F11_bc1083	26146	4	4	Germany	150
365	ACCase_R14_bc1062	ACCase_F11_bc1083	ACCase_R14_bc1062--ACCase_F11_bc1083	27969	1	4	Germany	150
366	ACCase_R14_bc1080	ACCase_F11_bc1083	ACCase_R14_bc1080--ACCase_F11_bc1083	27969	2	4	Germany	150
367	ACCase_R14_bc1070	ACCase_F11_bc1083	ACCase_R14_bc1070--ACCase_F11_bc1083	27969	3	4	Germany	150
368	ACCase_R14_bc1074	ACCase_F11_bc1083	ACCase_R14_bc1074--ACCase_F11_bc1083	27969	4	4	Germany	150
369	ACCase_R14_bc1043	ACCase_F11_bc1090	ACCase_R14_bc1043--ACCase_F11_bc1090	27991	1	4	Germany	150
370	ACCase_R14_bc1046	ACCase_F11_bc1090	ACCase_R14_bc1046--ACCase_F11_bc1090	27991	2	4	Germany	150
371	ACCase_R14_bc1052	ACCase_F11_bc1090	ACCase_R14_bc1052--ACCase_F11_bc1090	27991	3	4	Germany	150
372	ACCase_R14_bc1058	ACCase_F11_bc1090	ACCase_R14_bc1058--ACCase_F11_bc1090	27991	4	4	Germany	150
373	ACCase_R14_bc1062	ACCase_F11_bc1090	ACCase_R14_bc1062--ACCase_F11_bc1090	26274	1	4	Germany	150
374	ACCase_R14_bc1080	ACCase_F11_bc1090	ACCase_R14_bc1080--ACCase_F11_bc1090	26274	2	4	Germany	150
375	ACCase_R14_bc1070	ACCase_F11_bc1090	ACCase_R14_bc1070--ACCase_F11_bc1090	26274	3	4	Germany	150
376	ACCase_R14_bc1074	ACCase_F11_bc1090	ACCase_R14_bc1074--ACCase_F11_bc1090	26274	4	4	Germany	150
377	ACCase_R14_bc1043	ACCase_F11_bc1094	ACCase_R14_bc1043--ACCase_F11_bc1094	25527	1	4	Germany	150
378	ACCase_R14_bc1046	ACCase_F11_bc1094	ACCase_R14_bc1046--ACCase_F11_bc1094	25527	2	4	Germany	150
379	ACCase_R14_bc1052	ACCase_F11_bc1094	ACCase_R14_bc1052--ACCase_F11_bc1094	25527	3	4	Germany	150
380	ACCase_R14_bc1058	ACCase_F11_bc1094	ACCase_R14_bc1058--ACCase_F11_bc1094	25527	4	4	Germany	150
381	ACCase_R14_bc1062	ACCase_F11_bc1094	ACCase_R14_bc1062--ACCase_F11_bc1094	27661	1	4	Germany	150
382	ACCase_R14_bc1080	ACCase_F11_bc1094	ACCase_R14_bc1080--ACCase_F11_bc1094	27661	2	4	Germany	150
383	ACCase_R14_bc1070	ACCase_F11_bc1094	ACCase_R14_bc1070--ACCase_F11_bc1094	27661	3	4	Germany	150
384	ACCase_R14_bc1074	ACCase_F11_bc1094	ACCase_R14_bc1074--ACCase_F11_bc1094	27661	4	4	Germany	150
